# Diverse transcriptomic effects of evolved imipenem-relebactam resistance in *Pseudomonas aeruginosa*

**DOI:** 10.64898/2026.09.12.751187

**Authors:** Adeline Supandy, Ava J. Dorazio, Kevin M. Squires, Ellen G. Kline, Ryan K. Shields, Daria Van Tyne

**Affiliations:** Department of Medicine, Division of Infectious Diseases, University of Pittsburgh, Pittsburgh, PA, USA; Antibiotic Management Program, University of Pittsburgh Medical Center, Pittsburgh, PA, USA; Center for Innovative Antimicrobial Therapy, University of Pittsburgh, Pittsburgh, PA, USA; Center for Evolutionary Biology and Medicine, University of Pittsburgh, Pittsburgh, PA, USA

**Keywords:** Imipenem-relebactam, *pseudomonas aeruginosa*, RNA-sequencing

## Abstract

Imipenem-relebactam (Imi/Rel) is a β-lactam/β-lactamase inhibitor combination used for the treatment of multidrug-resistant *Pseudomonas aeruginosa* infections. We previously reported that treatment-emergent resistance to Imi/Rel is associated with mutations in the AmpC beta­lactamase and/or the MexAB-OprM and MexEF-OprN efflux operons. However, the impact of these mutations on bacterial gene expression has not been explored extensively, particularly among *P. aeruginosa* from patients treated with Imi/Rel. To determine the effect of treatment-emergent Imi/Rel resistance on *P. aeruginosa* global transcription, we performed RNA sequencing on paired *P. aeruginosa* clinical isolates from six patients collected before and after Imi/Rel treatment. Transcriptional responses varied substantially, with no conserved changes in gene expression identified across all six patients. Three isolate pairs showed significant upregulation of previously characterized Imi/Rel resistance-associated genes in the treatment-emergent resistant isolate, while two resistant isolates displayed significant downregulation of *ampC*. Comparisons of the top 10 differentially regulated genes in the resistant isolate from each patient revealed only one gene that was shared between all six patients. Pathway enrichment analysis using Clusters of Orthologous Genes (COG) categories suggested that Imi/Rel exposure impacts transcription of genes involved in translation and metabolism, but these changes are highly variable between patients and isolates. Overall, we find that the transcriptional response of clinical *P. aeruginosa* to Imi/Rel exposure appears to be highly diverse and likely dependent on the genetic background of the infecting *P. aeruginosa* strain.
