## Supplementary material for "Diverse transcriptomic effects of evolved imipenem-relebactam resistance in *Pseudomonas aeruginosa*": File S2

### Sheet: File S2
File S2. Top 10 differentially regulated genes from all six patients
Top 10 Downregulated and Top 10 Upregulated contains locus_tag of genes of interest and equivalent gene in other patient based on NCBI BLAST at >90% identity
Log2FC contains the log2FC data taken from File S1

### Sheet: Top 10 Downregulated
locus_tag	PT1	PT2	PT3	PT4	PT5	PT6
PT1_B_01586	PT1_B_01586	PT2_B_00850
PT1_B_02880	PT1_B_02880			PT4_B_03998
PT1_B_03068	PT1_B_03068
PT1_B_04114	PT1_B_04114	PT2_B_03539	PT3_B_05853	PT4_B_02556	PT5_B_05422	PT6_B_02787
PT1_B_01587	PT1_B_01587	PT2_B_00849
PT1_B_01588	PT1_B_01588	PT2_B_00848
PT1_B_03315	PT1_B_03315	PT2_B_01931	PT3_B_04088	PT4_B_01089	PT5_B_00914	PT6_B_03458
PT1_B_03067	PT1_B_03067			PT4_B_00851		PT6_B_00347
PT1_B_05222	PT1_B_05222	PT2_B_06016	PT3_B_01637	PT4_B_05682	PT5_B_00519	PT6_B_04453
PT1_B_03317	PT1_B_03317	PT2_B_01929	PT3_B_04086	PT4_B_01087	PT5_B_00916	PT6_B_03456
PT2_B_02833	PT1_B_03617		PT3_B_05066		PT5_B_04549	PT6_B_04586
PT2_B_03327	PT1_B_05205	PT2_B_03327	PT3_B_01969	PT4_B_04491	PT5_B_02425	PT6_B_00250
PT2_B_03328	PT1_B_05204	PT2_B_03328	PT3_B_01968	PT4_B_04492	PT5_B_02426	PT6_B_00249
PT2_B_03329	PT1_B_05203	PT2_B_03329	PT3_B_01967	PT4_B_04493	PT5_B_02427	PT6_B_00248
PT2_B_03330	PT1_B_05202	PT2_B_03330	PT3_B_01966	PT4_B_04494	PT5_B_02428	PT6_B_00247
PT2_B_03331	PT1_B_05201	PT2_B_03331	PT3_B_01965	PT4_B_04495	PT5_B_02429	PT6_B_00246
PT2_B_03332	PT1_B_05200	PT2_B_03332	PT3_B_01964	PT4_B_04496	PT5_B_02430	PT6_B_00245
PT2_B_05458	PT1_B_02834	PT2_B_05458	PT3_B_02470	PT4_B_04046	PT5_B_00022	PT6_B_04000
PT2_B_05459	PT1_B_02835	PT2_B_05459	PT3_B_02469	PT4_B_04045	PT5_B_00023	PT6_B_04001
PT2_B_06328	PT1_B_06435	PT2_B_06328		PT4_B_04724
PT3_B_05066	PT1_B_03617	PT2_B_02833	PT3_B_05066		PT5_B_04549	PT6_B_04586
PT3_B_05067	PT1_B_03616	PT2_B_04663	PT3_B_05067	PT4_B_03809	PT5_B_04548	PT6_B_04585
PT3_B_05068	PT1_B_03615	PT2_B_02832	PT3_B_05068	PT4_B_03808	PT5_B_03592	PT6_B_05610
PT3_B_05135	PT1_B_00340	PT2_B_00889	PT3_B_05135	PT4_B_00117	PT5_B_02877	PT6_B_03015
PT3_B_05607	PT1_B_06008		PT3_B_05607		PT5_B_05531
PT3_B_05608	PT1_B_06007	PT2_B_06344	PT3_B_05608	PT4_B_05863	PT5_B_05532	PT6_B_05731
PT3_B_05610	PT1_B_06005	PT2_B_05970	PT3_B_05610	PT4_B_05861	PT5_B_05534	PT6_B_05445
PT3_B_05804	PT1_B_05735	PT2_B_06339	PT3_B_05804	PT4_B_06397	PT5_B_05675	PT6_B_05453
PT3_B_05807	PT1_B_05738	PT2_B_06336	PT3_B_05807		PT5_B_05678	PT6_B_05118
PT3_B_05808	PT1_B_05739	PT2_B_06335	PT3_B_05808	PT4_B_06723	PT5_B_05679	PT6_B_05117
PT4_B_06361		PT2_B_05380		PT4_B_06361
PT4_B_06362		PT2_B_05379	PT3_B_05825	PT4_B_06362
PT4_B_06363		PT2_B_05378	PT3_B_05824	PT4_B_06363
PT4_B_06364		PT2_B_05377	PT3_B_05823	PT4_B_06364
PT4_B_06365		PT2_B_05376	PT3_B_05819	PT4_B_06365
PT4_B_06366		PT2_B_05375	PT3_B_05821	PT4_B_06366
PT4_B_06367		PT2_B_05374		PT4_B_06367
PT4_B_06368		PT2_B_05373		PT4_B_06368
PT4_B_06369				PT4_B_06369
PT4_B_06372				PT4_B_06372
PT5_B_00889	PT1_B_01402	PT2_B_03990	PT3_B_04113	PT4_B_01112	PT5_B_00889	PT6_B_04464
PT5_B_00891	PT1_B_03292	PT2_B_03988	PT3_B_04111	PT4_B_01110	PT5_B_00891	PT6_B_04462
PT5_B_00894	PT1_B_03295	PT2_B_03985	PT3_B_04108	PT4_B_01107	PT5_B_00894	PT6_B_04459
PT5_B_02618	PT1_B_04095	PT2_B_03520	PT3_B_01770	PT4_B_03534	PT5_B_02618	PT6_B_04490
PT5_B_02664	PT1_B_02322	PT2_B_01171	PT3_B_05347	PT4_B_00150	PT5_B_02664	PT6_B_04287
PT5_B_02665	PT1_B_02321	PT2_B_01170	PT3_B_05346	PT4_B_00151	PT5_B_02665	PT6_B_04409
PT5_B_02666	PT1_B_02320	PT2_B_01169	PT3_B_05345	PT4_B_00152	PT5_B_02666	PT6_B_04410
PT5_B_05241	PT1_B_02648	PT2_B_02589	PT3_B_05450	PT4_B_00910	PT5_B_05241
PT5_B_05242	PT1_B_02647	PT2_B_02590	PT3_B_05451	PT4_B_00909	PT5_B_05242	PT6_B_05720
PT5_B_05243	PT1_B_02646	PT2_B_02591	PT3_B_05452	PT4_B_00908	PT5_B_05243	PT6_B_05721
PT6_B_00788	PT1_B_02169	PT2_B_05414		PT4_B_04748		PT6_B_00788
PT6_B_01520	PT1_B_02530	PT2_B_02733	PT3_B_03792	PT4_B_03900	#N/A	PT6_B_01520
PT6_B_01577	PT1_B_01015	PT2_B_04291	PT3_B_04987	PT4_B_02351	PT5_B_02954	PT6_B_01577
PT6_B_01578	PT1_B_01016	PT2_B_04292	PT3_B_04986	PT4_B_02352	PT5_B_02955	PT6_B_01578
PT6_B_01579	PT1_B_01017	PT2_B_04293	PT3_B_04985	PT4_B_02353	PT5_B_02956	PT6_B_01579
PT6_B_01580	PT1_B_01018	PT2_B_04294	PT3_B_04984	PT4_B_02354	PT5_B_02957	PT6_B_01580
PT6_B_01581	PT1_B_01019	PT2_B_04295	PT3_B_04983	PT4_B_02355	PT5_B_02958	PT6_B_01581
PT6_B_01582	PT1_B_01020	PT2_B_04296	PT3_B_04982	PT4_B_02356	PT5_B_02959	PT6_B_01582
PT6_B_03488	PT1_B_03344	PT2_B_01902	PT3_B_04059	PT4_B_01060	PT5_B_00943	PT6_B_03488
PT6_B_03984	PT1_B_02178	PT2_B_03628	PT3_B_05890	PT4_B_00756	PT5_B_01498	PT6_B_03984

### Sheet: Top 10 Upregulated
locus_tag	PT1	PT2	PT3	PT4	PT5	PT6
PT1_B_04486	PT1_B_04486	PT2_B_04946	PT3_B_01046	PT4_B_04188	PT5_B_01896	PT6_B_03696
PT1_B_03051	PT1_B_03051
PT1_B_03050	PT1_B_03050
PT1_B_05724	PT1_B_05724			PT4_B_06516
PT1_B_04487	PT1_B_04487	PT2_B_04945	PT3_B_01045	PT4_B_04189	PT5_B_01897	PT6_B_03697
PT1_B_03049	PT1_B_03049
PT1_B_03221	PT1_B_03221	PT2_B_04504	PT3_B_01317	PT4_B_03182	PT5_B_01608	PT6_B_00806
PT1_B_02350	PT1_B_02350	PT2_B_01195	PT3_B_05371	PT4_B_00126	PT5_B_02640	PT6_B_04592
PT1_B_02099	PT1_B_02099	PT2_B_04207	PT3_B_04520	PT4_B_05661	PT5_B_05166	PT6_B_02167
PT1_B_00121	PT1_B_00121	PT2_B_05250	PT3_B_01187	PT4_B_03618	PT5_B_02186	PT6_B_03608
PT2_B_01901	PT1_B_03345	PT2_B_01901	PT3_B_04058	PT4_B_01059	PT5_B_00944	PT6_B_03489
PT2_B_01902	PT1_B_03344	PT2_B_01902	PT3_B_04059	PT4_B_01060	PT5_B_00943	PT6_B_03488
PT2_B_06066	PT1_B_05534	PT2_B_06066	PT3_B_04612	PT4_B_05081	PT5_B_00282	PT6_B_01935
PT2_B_06194	PT1_B_02678	PT2_B_06194	PT3_B_02186	PT4_B_05501	PT5_B_00374	PT6_B_02733
PT2_B_06321		PT2_B_06321
PT2_B_06322		PT2_B_06322
PT2_B_06323		PT2_B_06323		PT4_B_03294
PT2_B_06324		PT2_B_06324		PT4_B_03295
PT2_B_06325		PT2_B_06325		PT4_B_03296
PT2_B_06352		PT2_B_06352	PT3_B_05967
PT3_B_00003	PT1_B_04603	PT2_B_02873	PT3_B_00003	PT4_B_05224	PT5_B_00575	PT6_B_04997
PT3_B_00004	PT1_B_04604	PT2_B_02874	PT3_B_00004	PT4_B_05225	PT5_B_00576	PT6_B_04996
PT3_B_00005	PT1_B_04605	PT2_B_02875	PT3_B_00005	PT4_B_05226	PT5_B_00577	PT6_B_02703
PT3_B_00289	PT1_B_03005	PT2_B_02445	PT3_B_00289	PT4_B_03736	PT5_B_03552	PT6_B_02244
PT3_B_01022	PT1_B_04510	PT2_B_04922	PT3_B_01022	PT4_B_04212	PT5_B_01920	PT6_B_00874
PT3_B_01634	PT1_B_05225	PT2_B_06013	PT3_B_01634	PT4_B_05679	PT5_B_00516	PT6_B_04450
PT3_B_01637	PT1_B_05222	PT2_B_06016	PT3_B_01637	PT4_B_05682	PT5_B_00519	PT6_B_04453
PT3_B_02903	PT1_B_00545	PT2_B_03711	PT3_B_02903	PT4_B_02637	PT5_B_04606	#N/A
PT3_B_05176	PT1_B_00299	PT2_B_00930	PT3_B_05176	PT4_B_00069	PT5_B_02836	PT6_B_01251
PT3_B_05853	PT1_B_04114	PT2_B_03539	PT3_B_05853	PT4_B_02556	PT5_B_05422	PT6_B_02787
PT4_B_00257				PT4_B_00257
PT4_B_00258				PT4_B_00258
PT4_B_00259				PT4_B_00259
PT4_B_00261				PT4_B_00261
PT4_B_04746	PT1_B_02167	PT2_B_05416		PT4_B_04746		PT6_B_00786
PT4_B_04747	PT1_B_02168	PT2_B_05415		PT4_B_04747		PT6_B_00787
PT4_B_04748	PT1_B_02169	PT2_B_05414		PT4_B_04748		PT6_B_00788
PT4_B_04749	PT1_B_02170	PT2_B_05413		PT4_B_04749		PT6_B_00789
PT4_B_04750	PT1_B_02171	PT2_B_05412		PT4_B_04750		PT6_B_00790
PT4_B_05695	PT1_B_04212	PT2_B_01635	PT3_B_02678	PT4_B_05695	PT5_B_04991	PT6_B_02942
PT5_B_00065					PT5_B_00065
PT5_B_03584	PT1_B_02973	PT2_B_02477	PT3_B_00247	PT4_B_04685	PT5_B_03584	PT6_B_02640
PT5_B_04089	PT1_B_03638	PT2_B_01315	PT3_B_03138	PT4_B_05401	PT5_B_04089	PT6_B_05602
PT5_B_04092	PT1_B_03635	PT2_B_01312	PT3_B_03135	PT4_B_05404	PT5_B_04092	PT6_B_04338
PT5_B_04764	PT1_B_00426	PT2_B_03946	PT3_B_02800	PT4_B_04852	PT5_B_04764	PT6_B_04548
PT5_B_04770	PT1_B_00420	PT2_B_03940	PT3_B_02794	PT4_B_04846	PT5_B_04770	PT6_B_04554
PT5_B_04771	PT1_B_00419	PT2_B_03939	PT3_B_02793	PT4_B_04845	PT5_B_04771	PT6_B_04555
PT5_B_04772	PT1_B_00418	PT2_B_03938	PT3_B_02792	PT4_B_04844	PT5_B_04772	PT6_B_04556
PT5_B_04773	PT1_B_00417	PT2_B_03937	PT3_B_02791	PT4_B_04843	PT5_B_04773	PT6_B_05559
PT5_B_04774	PT1_B_00416	PT2_B_03936	PT3_B_02790	PT4_B_04842	PT5_B_04774	PT6_B_05560
PT6_B_00127	PT1_B_04557	PT2_B_04875	PT3_B_00975	PT4_B_00343	PT5_B_01968	PT6_B_00127
PT6_B_00400	PT1_B_02015	PT2_B_02339	PT3_B_00355	PT4_B_03933	PT5_B_03437	PT6_B_00400
PT6_B_00693	PT1_B_04801	PT2_B_00231	PT3_B_03512	PT4_B_01897	PT5_B_04016	PT6_B_00693
PT6_B_01990	PT1_B_04765	PT2_B_00267	PT3_B_03476		PT5_B_03980	PT6_B_01990
PT6_B_01991	PT1_B_04766	PT2_B_00266	PT3_B_03477		PT5_B_03981	PT6_B_01991
PT6_B_03661	PT1_B_05594	PT2_B_02069	PT3_B_02284	PT4_B_02918	PT5_B_00223	PT6_B_03661
PT6_B_03662	PT1_B_05595	PT2_B_02068	PT3_B_02285	PT4_B_02917	PT5_B_00222	PT6_B_03662
PT6_B_03663	PT1_B_05596	PT2_B_02067	PT3_B_02286	PT4_B_02916	PT5_B_00221	PT6_B_03663
PT6_B_04577	PT1_B_06186	PT2_B_04671	PT3_B_05696	PT4_B_05597	PT5_B_04540	PT6_B_04577
PT6_B_05751						PT6_B_05751

### Sheet: Log2FC
locus_tag	Direction	Name	Product	log2FoldChange
PT1_B_04486	Upregulated	hypothetical protein CDS	hypothetical protein	3.90434
PT1_B_03051	Upregulated	hypothetical protein CDS	hypothetical protein	3.79113
PT1_B_03050	Upregulated	hypothetical protein CDS	hypothetical protein	3.29835
PT1_B_05724	Upregulated	IS630 family transposase ISPa47 CDS	IS630 family transposase ISPa47	3.02199
PT1_B_04487	Upregulated	kdpA CDS	Potassium-transporting ATPase potassium-binding subunit	2.92287
PT1_B_03049	Upregulated	hypothetical protein CDS	hypothetical protein	2.55523
PT1_B_03221	Upregulated	hypothetical protein CDS	hypothetical protein	2.51914
PT1_B_02350	Upregulated	pdhC CDS	Dihydrolipoyllysine-residue acetyltransferase component of pyruvate dehydrogenase complex	2.38784
PT1_B_02099	Upregulated	hypothetical protein CDS	hypothetical protein	2.35318
PT1_B_00121	Upregulated	rimK 2 CDS	Ribosomal protein S6--L-glutamate ligase	2.31008
PT2_B_06322	Upregulated	hypothetical protein CDS	hypothetical protein	6.63515
PT2_B_06321	Upregulated	hypothetical protein CDS	hypothetical protein	6.30836
PT2_B_06324	Upregulated	hypothetical protein CDS	hypothetical protein	6.08056
PT2_B_06323	Upregulated	hypothetical protein CDS	hypothetical protein	5.93374
PT2_B_06325	Upregulated	hypothetical protein CDS	hypothetical protein	5.44973
PT2_B_06194	Upregulated	metE CDS	5-methyltetrahydropteroyltriglutamate-- homocysteine methyltransferase	5.28561
PT2_B_06066	Upregulated	acrE CDS / MexX CDS	Multidrug export protein AcrE	4.94834
PT2_B_01901	Upregulated	creD CDS	Inner membrane protein CreD	4.82904
PT2_B_01902	Upregulated	hypothetical protein CDS	hypothetical protein	4.72583
PT2_B_06352	Upregulated	hypothetical protein CDS	hypothetical protein	4.64884
PT3_B_00004	Upregulated	oqxB7 CDS / MexF CDS	multidrug efflux RND transporter permease subunit OqxB7	4.64349
PT3_B_00003	Upregulated	bepF 1 CDS / MexE CDS	Efflux pump periplasmic linker BepF	4.29195
PT3_B_05176	Upregulated	hypothetical protein CDS	hypothetical protein	4.11524
PT3_B_05853	Upregulated	ycaC 3 CDS	putative hydrolase YcaC	3.33544
PT3_B_00005	Upregulated	srpC 1 CDS / OprN CDS	Solvent efflux pump outer membrane protein SrpC	3.09215
PT3_B_02903	Upregulated	hypothetical protein CDS	hypothetical protein	2.93519
PT3_B_01637	Upregulated	dmlR 12 CDS	HTH-type transcriptional regulator DmlR	2.93432
PT3_B_00289	Upregulated	rhaR 1 CDS	HTH-type transcriptional activator RhaR	2.4696
PT3_B_01634	Upregulated	aaeA 1 CDS	p-hydroxybenzoic acid efflux pump subunit AaeA	2.20509
PT3_B_01022	Upregulated	yfcG 1 CDS	Disulfide-bond oxidoreductase YfcG	2.20002
PT4_B_00257	Upregulated	hypothetical protein CDS	hypothetical protein	2.62995
PT4_B_04746	Upregulated	Long-chain-fatty-acid--CoA ligase CDS	Long-chain-fatty-acid--CoA ligase	2.191
PT4_B_04748	Upregulated	carC CDS	Caffeyl-CoA reductase-Etf complex subunit CarC	2.08183
PT4_B_00258	Upregulated	pknD 1 CDS	Serine/threonine-protein kinase PknD	2.07689
PT4_B_04747	Upregulated	gno 2 CDS	Gluconate 5-dehydrogenase	2.07055
PT4_B_00259	Upregulated	hypothetical protein CDS	hypothetical protein	1.89347
PT4_B_05695	Upregulated	narW CDS	putative nitrate reductase molybdenum cofactor assembly chaperone NarW	1.88922
PT4_B_04750	Upregulated	hypothetical protein CDS	hypothetical protein	1.8456
PT4_B_00261	Upregulated	hypothetical protein CDS	hypothetical protein	1.83587
PT4_B_04749	Upregulated	hypothetical protein CDS	hypothetical protein	1.82392
PT5_B_04773	Upregulated	speE 3 CDS	Polyamine aminopropyltransferase	9.07134
PT5_B_04774	Upregulated	speH CDS	S-adenosylmethionine decarboxylase proenzyme	8.60205
PT5_B_00065	Upregulated	hypothetical protein CDS	hypothetical protein	7.72246
PT5_B_03584	Upregulated	hmp 2 CDS	Flavohemoprotein	7.50505
PT5_B_04089	Upregulated	arnE CDS	4-amino-4-deoxy-L-arabinose-phosphoundecaprenol flippase subunit ArnE	6.893
PT5_B_04772	Upregulated	hypothetical protein CDS	hypothetical protein	6.39612
PT5_B_04771	Upregulated	qseB 2 CDS	Transcriptional regulatory protein QseB	6.08078
PT5_B_04770	Upregulated	qseC 2 CDS	Sensor protein QseC	5.9416
PT5_B_04764	Upregulated	hypothetical protein CDS	hypothetical protein	5.84452
PT5_B_04092	Upregulated	arnA CDS	Bifunctional polymyxin resistance protein ArnA	5.83275
PT6_B_03661	Upregulated	aroP 2 CDS	Aromatic amino acid transport protein AroP	3.61396
PT6_B_00127	Upregulated	yscX CDS	Yop proteins translocation protein X	3.27404
PT6_B_01990	Upregulated	toxR CDS	Exotoxin A regulatory protein	3.27186
PT6_B_01991	Upregulated	gltR 1 CDS	HTH-type transcriptional regulator GltR	3.1125
PT6_B_03663	Upregulated	kynB CDS	Kynurenine formamidase	3.08633
PT6_B_04577	Upregulated	hypothetical protein CDS	hypothetical protein	2.92375
PT6_B_00693	Upregulated	nicP 1 CDS	Porin-like protein NicP	2.79627
PT6_B_03662	Upregulated	kynU CDS	Kynureninase	2.66121
PT6_B_05751	Upregulated	hypothetical protein CDS	hypothetical protein	2.62773
PT6_B_00400	Upregulated	hypothetical protein CDS	hypothetical protein	2.58131
PT1_B_01586	Downregulated	wbpI CDS	UDP-2,3-diacetamido-2,3-dideoxy-D-glucuronate 2-epimerase	-5.55786
PT1_B_02880	Downregulated	hypothetical protein CDS	hypothetical protein	-3.42961
PT1_B_03068	Downregulated	hypothetical protein CDS	hypothetical protein	-3.18612
PT1_B_04114	Downregulated	ycaC 2 CDS	putative hydrolase YcaC	-2.79579
PT1_B_01587	Downregulated	hypothetical protein CDS	hypothetical protein	-2.6605
PT1_B_01588	Downregulated	gnu CDS	N-acetyl-alpha-D-glucosaminyl-diphospho-ditrans,octacis-undecaprenol 4-epimerase	-2.54626
PT1_B_03315	Downregulated	accC 2 CDS	Biotin carboxylase	-2.43269
PT1_B_03067	Downregulated	hypothetical protein CDS	hypothetical protein	-2.40962
PT1_B_05222	Downregulated	dmlR 20 CDS	HTH-type transcriptional regulator DmlR	-2.36057
PT1_B_03317	Downregulated	hypothetical protein CDS	hypothetical protein	-2.02873
PT2_B_02833	Downregulated	phzB1 CDS	Phenazine biosynthesis protein PhzB1	-5.96476
PT2_B_03327	Downregulated	pqsA CDS	Anthranilate--CoA ligase	-7.5037
PT2_B_03328	Downregulated	pqsB CDS	2-heptyl-4(1H)-quinolone synthase subunit PqsB	-7.74925
PT2_B_03329	Downregulated	pqsC CDS	2-heptyl-4(1H)-quinolone synthase subunit PqsC	-6.89916
PT2_B_03330	Downregulated	pqsD CDS	Anthraniloyl-CoA anthraniloyltransferase	-6.56052
PT2_B_03331	Downregulated	pqsE CDS	2-aminobenzoylacetyl-CoA thioesterase	-6.14677
PT2_B_03332	Downregulated	phnA CDS	Anthranilate synthase component 1, pyocyanine specific	-5.67917
PT2_B_05458	Downregulated	hypothetical protein CDS	hypothetical protein	-8.75296
PT2_B_05459	Downregulated	pyrG 2 CDS	CTP synthase	-7.09635
PT2_B_06328	Downregulated	hypothetical protein CDS	hypothetical protein	-13.754
PT3_B_05066	Downregulated	phzB1 CDS	Phenazine biosynthesis protein PhzB1	-2.85165
PT3_B_05067	Downregulated	phzA1 CDS	Phenazine biosynthesis protein PhzA1	-2.9356
PT3_B_05068	Downregulated	phzM CDS	Phenazine-1-carboxylate N-methyltransferase	-2.80909
PT3_B_05135	Downregulated	ugpA CDS	sn-glycerol-3-phosphate transport system permease protein UgpA	-2.60879
PT3_B_05607	Downregulated	hypothetical protein CDS	hypothetical protein	-2.57582
PT3_B_05608	Downregulated	dltA 2 CDS	D-alanine--poly(phosphoribitol) ligase subunit 1	-3.02378
PT3_B_05610	Downregulated	dhbE CDS	2,3-dihydroxybenzoate-AMP ligase	-2.75563
PT3_B_05804	Downregulated	fptA CDS	Fe(3+)-pyochelin receptor	-3.40652
PT3_B_05807	Downregulated	hypothetical protein CDS	hypothetical protein	-4.41312
PT3_B_05808	Downregulated	phzS CDS	5-methylphenazine-1-carboxylate 1-monooxygenase	-2.5899
PT4_B_06361	Downregulated	hypothetical protein CDS	hypothetical protein	-12.7256
PT4_B_06362	Downregulated	hypothetical protein CDS	hypothetical protein	-12.8
PT4_B_06363	Downregulated	hypothetical protein CDS	hypothetical protein	-10.5135
PT4_B_06364	Downregulated	hypothetical protein CDS	hypothetical protein	-11.3391
PT4_B_06365	Downregulated	hypothetical protein CDS	hypothetical protein	-10.9977
PT4_B_06366	Downregulated	hypothetical protein CDS	hypothetical protein	-12.0824
PT4_B_06367	Downregulated	hypothetical protein CDS	hypothetical protein	-11.6318
PT4_B_06368	Downregulated	hypothetical protein CDS	hypothetical protein	-12.3295
PT4_B_06369	Downregulated	hypothetical protein CDS	hypothetical protein	-10.787
PT4_B_06372	Downregulated	mdtO CDS	Multidrug resistance protein MdtO	-10.6843
PT5_B_00889	Downregulated	nirS 1 CDS	Nitrite reductase	-3.83992
PT5_B_00891	Downregulated	hypothetical protein CDS	hypothetical protein	-3.85492
PT5_B_00894	Downregulated	hypothetical protein CDS	hypothetical protein	-3.94035
PT5_B_02618	Downregulated	dctA2 CDS	C4-dicarboxylate transport protein 2	-4.66697
PT5_B_02664	Downregulated	nosD CDS	putative ABC transporter binding protein NosD	-4.05117
PT5_B_02665	Downregulated	nosZ CDS	Nitrous-oxide reductase	-4.2446
PT5_B_02666	Downregulated	hypothetical protein CDS	hypothetical protein	-4.52734
PT5_B_05241	Downregulated	citG CDS	2-(5''-triphosphoribosyl)-3'-dephosphocoenzyme-Asynthase	-3.78089
PT5_B_05242	Downregulated	mdcC CDS	Malonate decarboxylase acyl carrier protein	-3.77692
PT5_B_05243	Downregulated	madC CDS	Malonyl-S-ACP:biotin-protein carboxyltransferaseMADC	-3.77804
PT6_B_00788	Downregulated	carC CDS	Caffeyl-CoA reductase-Etf complex subunit CarC	-3.64627
PT6_B_01520	Downregulated	ampC CDS	Beta-lactamase	-6.35604
PT6_B_01577	Downregulated	hypothetical protein CDS	hypothetical protein	-3.44029
PT6_B_01578	Downregulated	pilY1 CDS	Type IV pilus biogenesis factor PilY1	-3.88901
PT6_B_01579	Downregulated	hypothetical protein CDS	hypothetical protein	-3.64536
PT6_B_01580	Downregulated	hypothetical protein CDS	hypothetical protein	-4.47272
PT6_B_01581	Downregulated	hypothetical protein CDS	hypothetical protein	-3.97959
PT6_B_01582	Downregulated	hypothetical protein CDS	hypothetical protein	-3.77009
PT6_B_03488	Downregulated	hypothetical protein CDS	hypothetical protein	-3.6086
PT6_B_03984	Downregulated	betI 2 CDS	HTH-type transcriptional regulator BetI	-3.62596
